# Optimizing polymerase chain reaction (PCR) using machine learning

**DOI:** 10.1101/2021.08.12.455589

**Authors:** Nicholas J. Cordaro, Andrew J. Kavran, Michael Smallegan, Megan Palacio, Nickolaus Lammer, Tyler S. Brant, Vanessa DuMont, Naiara Doherty Garcia, Suzannah Miller, Tara Jourabchi, Sara L. Sawyer, Aaron Clauset

**Affiliations:** Department of Biochemistry, University of Colorado, Boulder, CO 80309, USA; Department of Computer Science, University of Colorado, Boulder, CO 80309, USA; Department of Molecular Cellular and Developmental Biology, University of Colorado, Boulder, CO, 80309, USA; BioFrontiers Institute, University of Colorado, Boulder, CO 80303, USA; Santa Fe Institute, Santa Fe, NM 87501, USA

**Author notes:** Electronic address (Aaron Clauset).

## Abstract

Despite substantial standardization, polymerase chain reaction (PCR) experiments frequently fail. Troubleshooting failed PCRs can be costly in both time and money. Using a crowdsourced data set spanning 290 real PCRs from six active research laboratories, we investigate the degree to which PCR success rates can be improved by machine learning. While human designed PCRs succeed at a rate of 55–63%, we find that a machine learning model can accurately predict reaction outcome 81% of the time. We validate this level of improvement by then using the model to guide the design and predict the outcome of 39 new PCR experiments. In addition to improving outcomes, the model identifies 15 features of PCRs that researchers did not optimize well compared to the learned model. These results suggest that PCR success rates can easily be improved by 17–26%, potentially saving millions of dollars and thousands of hours of researcher time each year across the scientific community. Other common laboratory methods may benefit from similar data-driven optimization effort.

---

Many standardized experimental protocols in biological research laboratories are time consuming and expensive to optimize. For example, polymerase chain reaction (PCR) is a particularly common technique, with commercially available DNA polymerase enzymes, optimized buffers, and vendor-provided standard protocols [1]. In a clinical setting, where a particular PCR experiment has been highly optimized and is performed over and over, e.g., the detection of SARS-CoV-2, PCR can be highly reliable. However, in a research laboratory setting PCR has many parameters that must be tuned for each new reaction [2]. These parameters include primer design, template concentration, and the temperature and time of PCR cycles, which are typically selected using a combination of scientific knowledge, past experience, and trial and error.

Reflecting the importance of PCR as a basic protocol in molecular biology research, past work has investigated various aspects of PCR design including primer creation [3], reaction setup for difficult amplification regions (amplicons) with high GC content [4], and troubleshooting for general reaction design [2, 5, 6]. Despite these efforts, novel PCR experiments often fail at nontrivial rates even in the hands of experienced researchers, and their many parameters can make troubleshooting both complex and expensive for such a basic and pervasive laboratory technique. Insight into the parameters that ultimately determine the success or failure of PCR would be indispensable in guiding researchers to better parameterize their PCR reactions, saving substantial researcher time and money.

Our data, described below, indicate that PCR experiments performed in research settings exhibit a significant failure rate of 37–45%. Considering the ubiquity of PCR across the international scientific community, such a failure rate translates into substantial waste in both time and money. To estimate the scale of this waste, we can make a rough, back of the envelope calculation as follows. According to the Carnegie Classification of institutions of higher education there are 266 research institutions in the United States with at least High research activity [7]. Assume that each institution hosts roughly 50 life science laboratories that use PCR with approximately six lab members each conducting about 30 PCR reactions per year at about $3 per reaction and 1 hour of researcher time. Hence, a 55–63% PCR success rate implies roughly $2.6-3.2 million dollars in materials cost wasted on failed PCRs and 1 million hours of time that could be reallocated to advance science.

There are now several examples of computational tools for assisting researchers in optimizing laboratory protocols. For instance, machine learning tools have recently been developed for the CRISPR-Cas genome editing system to improve activity at target sites [8] and to reduce off target affects for CRISPR-Cas assays [9–12]. Machine learning has been used to validate the selection of Threshold Cycle values for qPCR [13]. For standard PCR, work has focused on computational tools to optimize primer designs [14, 15] or to predict the PCR outcome based on primer design alone [16, 17]. These PCR tools, however, account for only a portion of the full parameter space of a PCR experiment, which limits their utility in practice.

In this study, we design a machine learning model to predict a success or failure outcome of a PCR reaction from all-encompassing input PCR parameter data, and assess its ability to improve PCR outcomes in research settings through two experiments. In the first, experimentally diverse PCR data was crowdsourced from six active research laboratories represented by 16 researchers experienced in designing PCRs for success. After transforming the recorded data into biochemically relevant features, a standard machine learning approach improved the success rate by 18–26% on held-out data. Inspecting the learned model reveals that researchers have difficulty optimizing 15 features of PCR, which our model learned to further optimize by integrating information across many different experiments. In the second experiment, we validate the models performance by using it to guide the design and predict the outcome of a new set of PCRs, by four of the same researchers across four laboratories, which simulates the way the model could be used in practice. Across these new PCRs, the models prediction accuracy was 95%, indicating a substantial real-world gain in PCR success. In our rough calculation above, improving the success rate of PCR by the 17–26% indicated by our results could potentially save $1.9 million and close to 600,000 hours of work per year.
