## Supplementary Data 2 for "Optimizing polymerase chain reaction (PCR) using machine learning"

### Sheet: Raw Data
Reaction ID	Iteration	timestamp	user	email	species	primer1	primer2	amtprimer1	amtprimer2	polymerase_name	pcrid	t1_min	temp1	cycles1	melting_t2_min	melting_temp2	annealing_t2_min	annealing_temp2	extension_t2_min	extension_temp2	cycles2	t3_min	temp3	cycles3	band_size	dna_amt	t1_sec	melting_t2_sec	annealing_t2_sec	extension_t2_sec	t5_sec	polymerase_brand	polymerase_catalog_number	template_type	dna_amt_units	wrong_bands	right_band	no_bands	band_size_units	customized_salts	buffer	dmso_amount	notes
1	1	2021-02-11	User5	userEmail	e. coli	CTACGGCCGCCTGCCGGACTCACAC	GTGTGAGTCCGGCAGGCGGCCGTAGCG	0.5	0.5	Phusion DNA polymerase	pcrid 22	0	98	1	0	98	0	72	1	72	30	5	72	1	3300	5	30	10	30	6	0	NEB	-	Plasmid	ng	bp	FALSE	5X Phusion HF		submitting for model to predict; no result yet
2	1	2021-02-11	User5	userEmail	e. coli	CTACGGCCGCCTGCCGGACTCACAC	GTGTGAGTCCGGCAGGCGGCCGTAGCG	0.5	0.5	Phusion DNA polymerase	pcrid 22	0	98	1	0	98	0	72	1	72	30	5	72	1	3300	5	30	10	30	6	0	NEB	-	Plasmid	ng	bp	FALSE	5X Phusion HF	3	submitting for model to predict; no result yet
3	1	2021-02-11	User5	userEmail	e. coli	CTACGGCCGCCTGCCGGACTCACAC	GTGTGAGTCCGGCAGGCGGCCGTAGCG	0.5	0.5	Phusion DNA polymerase	pcrid 22	0	98	1	0	98	0	84	1	72	30	5	72	1	3300	5	30	10	30	6	0	NEB	-	Plasmid	ng	bp	FALSE	5X Phusion HF		submitting for model to predict; no result yet
4	1	2021-02-11	User5	userEmail	e. coli	CTACGGCCGCCTGCCGGACTCACAC	GTGTGAGTCCGGCAGGCGGCCGTAGCG	0.5	0.5	Phusion DNA polymerase	pcrid 22	0	98	1	0	98	0	84	1	72	30	5	72	1	3300	5	30	10	30	6	0	NEB	-	Plasmid	ng	bp	FALSE	5X Phusion HF	3	submitting for model to predict; no result yet
5	1	2021-02-11	User5	userEmail	e. coli	CTACGGCCGCCTGCCGGACTCACAC	GTGTGAGTCCGGCAGGCGGCCGTAGCG	0.25	0.25	Phusion DNA polymerase	pcrid 22	0	98	1	0	98	0	72	1	72	30	5	72	1	3300	5	30	10	30	6	0	NEB	-	Plasmid	ng	bp	FALSE	5X Phusion HF		submitting for model to predict; no result yet
6	1	2021-02-11	User5	userEmail	e. coli	CTACGGCCGCCGTCCGGACTCACAC	GTGTGAGTCCGGACGGCGGCCGTAG	0.5	0.5	Phusion DNA polymerase	pcrid 22	0	98	1	0	98	0	72	1	72	30	5	72	1	3300	5	30	10	30	6	0	NEB	-	Plasmid	ng	bp	FALSE	5X Phusion HF		submitting for model to predict; no result yet
7	1	2021-02-11	User5	userEmail	e. coli	CTACGGCCGCCGTCCGGACTCACAC	GTGTGAGTCCGGACGGCGGCCGTAG	0.5	0.5	Phusion DNA polymerase	pcrid 22	0	98	1	0	98	0	72	1	72	30	5	72	1	3300	5	30	10	30	6	0	NEB	-	Plasmid	ng	bp	FALSE	5X Phusion HF	3	submitting for model to predict; no result yet
8	1	2021-02-11	User5	userEmail	e. coli	CTACGGCCGCCGTCCGGACTCACAC	GTGTGAGTCCGGACGGCGGCCGTAG	0.5	0.5	Phusion DNA polymerase	pcrid 22	0	98	1	0	98	0	83	1	72	30	5	72	1	3300	5	30	10	30	6	0	NEB	-	Plasmid	ng	bp	FALSE	5X Phusion HF		submitting for model to predict; no result yet
9	1	2021-02-11	User5	userEmail	e. coli	CTACGGCCGCCGTCCGGACTCACAC	GTGTGAGTCCGGACGGCGGCCGTAG	0.5	0.5	Phusion DNA polymerase	pcrid 22	0	98	1	0	98	0	83	1	72	30	5	72	1	3300	5	30	10	30	6	0	NEB	-	Plasmid	ng	bp	FALSE	5X Phusion HF	3	submitting for model to predict; no result yet
10	1	2021-02-11	User5	userEmail	e. coli	CTACGGCCGCCGTCCGGACTCACAC	GTGTGAGTCCGGACGGCGGCCGTAG	0.25	0.25	Phusion DNA polymerase	pcrid 22	0	98	1	0	98	0	72	1	72	30	5	72	1	3300	5	30	10	30	6	0	NEB	-	Plasmid	ng	bp	FALSE	5X Phusion HF		submitting for model to predict; no result yet
11	1	2021-02-11	User5	userEmail	e. coli	GCTACGGCCGCCATCCGGACTCACAC	GTGTGAGTCCGGATGGCGGCCGTAGCG	0.5	0.5	Phusion DNA polymerase	pcrid 22	0	98	1	0	98	0	72	1	72	30	5	72	1	3300	5	30	10	30	6	0	NEB	-	Plasmid	ng	bp	FALSE	5X Phusion HF		submitting for model to predict; no result yet
12	1	2021-02-11	User5	userEmail	e. coli	GCTACGGCCGCCATCCGGACTCACAC	GTGTGAGTCCGGATGGCGGCCGTAGCG	0.5	0.5	Phusion DNA polymerase	pcrid 22	0	98	1	0	98	0	72	1	72	30	5	72	1	3300	5	30	10	30	6	0	NEB	-	Plasmid	ng	bp	FALSE	5X Phusion HF	3	submitting for model to predict; no result yet
13	1	2021-02-11	User5	userEmail	e. coli	GCTACGGCCGCCATCCGGACTCACAC	GTGTGAGTCCGGATGGCGGCCGTAGCG	0.5	0.5	Phusion DNA polymerase	pcrid 22	0	98	1	0	98	0	83	1	72	30	5	72	1	3300	5	30	10	30	6	0	NEB	-	Plasmid	ng	bp	FALSE	5X Phusion HF		submitting for model to predict; no result yet
14	1	2021-02-11	User5	userEmail	e. coli	GCTACGGCCGCCATCCGGACTCACAC	GTGTGAGTCCGGATGGCGGCCGTAGCG	0.5	0.5	Phusion DNA polymerase	pcrid 22	0	98	1	0	98	0	83	1	72	30	5	72	1	3300	5	30	10	30	6	0	NEB	-	Plasmid	ng	bp	FALSE	5X Phusion HF	3	submitting for model to predict; no result yet
15	1	2021-02-11	User5	userEmail	e. coli	GCTACGGCCGCCATCCGGACTCACAC	GTGTGAGTCCGGATGGCGGCCGTAGCG	0.25	0.25	Phusion DNA polymerase	pcrid 22	0	98	1	0	98	0	72	1	72	30	5	72	1	3300	5	30	10	30	6	0	NEB	-	Plasmid	ng	bp	FALSE	5X Phusion HF	3	submitting for model to predict; no result yet
16	1	2021-02-01	User12	userEmail	HIV	CGAAGTCGTCCTCCACGAAG	TCCACACAGGTACCCCATAATAGACTGTGAC	0.5	0.5	Phusion HF master mix	pcrid 7	1	98	1	0	98	0	65	1	72	35	5	72	1	8336	2.5	30	30	20	270	300	NEB	M0531L	Plasmid	μg	FALSE	TRUE	FALSE	bp	FALSE
17	1	2021-02-01	User12	userEmail	HIV	AATAGAGTTAGGCAGGGATACTCACC	AAGTTGACCAGTGCCGTTCC	0.5	0.5	Phusion HF master mix	pcrid 7	1	98	1	0	98	0	65	1	72	35	5	72	1	3000	2.5	30	30	20	120	300	NEB	M0531L	Plasmid	μg	FALSE	TRUE	FALSE	bp	FALSE
18	1	2021-03-29	User12	userEmail	aotus azarae	CAGAAAAGTAACATCCTAGAC	GTTCCGTTGTGTCATCAGG	0.2	0.2	Q5 High-Fidelity DNA Polymerase	pcrid 7	0	98	1	0	98	0	58	1	72	35	2	72	1	1840	3	30	10	30	0	0	NEB	M0492L	cDNA	μg	FALSE	TRUE	FALSE	bp	FALSE
19	1	2021-03-29	User12	userEmail	aotus azarae	AGTTCCTGCTCGTGCC	CGGCCTCCAGCCTCAC	0.2	0.2	Q5 High-Fidelity DNA Polymerase	pcrid 7	0	98	1	0	98	0	66	1	72	35	2	72	1	1300	3	30	10	30	0	0	NEB	M0492L	cDNA	μg	FALSE	TRUE	FALSE	bp	FALSE
20	1	2021-03-29	User12	userEmail	aotus azarae	TAGGCATCAGTCAACGAAGG	ACACTACATTTTGACCACTTGCC	0.2	0.2	Q5 High-Fidelity DNA Polymerase	pcrid 7	0	98	1	0	98	1	65	1	72	35	2	72	1	3000	3	30	10	30	0	0	NEB	M0492L	Gene block	μg	FALSE	TRUE	FALSE	bp	FALSE
21	1	2021-03-29	User12	userEmail	aotus azarae	GATGGGTGGCAAGTGGTC	AAGTTGACCAGTGCCGTTCC	0.2	0.2	Q5 High-Fidelity DNA Polymerase	pcrid 7	0	98	1	0	98	1	67	1	72	35	2	72	1	3000	3	30	10	30	0	0	NEB	M0492L	Plasmid	μg	FALSE	TRUE	FALSE	bp	FALSE
22	1	2021-03-29	User12	userEmail	aotus azarae	CGAAGTCGTCCTCCACGAAG	TTCTTGCTCTCCTTCGTTGAC	0.2	0.2	Q5 High-Fidelity DNA Polymerase	pcrid 7	0	98	1	0	98	4	66	1	72	35	2	72	1	8300	3	30	10	30	0	0	NEB	M0492L	Plasmid	μg	FALSE	TRUE	FALSE	bp	FALSE
23	1	2021-03-29	User12	userEmail	aotus azarae	TGCACCCACTGTCTTCC	AGGTCTTGCCGAAACAGATG	0.2	0.2	Q5 High-Fidelity DNA Polymerase	pcrid 7	0	98	1	0	98	1	66	1	72	35	2	72	1	1423	3	30	10	0	0	0	NEB	M0492L	cDNA	μg	FALSE	TRUE	FALSE	bp	FALSE
24	1	2021-03-30	User12	userEmail	aotus azarae	AGTTCCTGCTCGTGCC	TGCTGGAGGCTGGCTGG	0.2	0.2	Q5 High-Fidelity DNA Polymerase	pcrid 7	0	98	1	0	98	1	66	1	72	35	2	72	1	1350	3	30	10	0	0	0	NEB	M0492L	cDNA	μg	FALSE	TRUE	FALSE	bp	FALSE
25	1	2021-03-30	User12	userEmail	aotus azarae	CCAGCAACCCGACCAC	TACGTGGGAGACAGGTCAC	0.2	0.2	Q5 High-Fidelity DNA Polymerase	pcrid 7	0	98	1	0	98	0	67	1	72	35	2	72	1	574	3	30	10	30	0	0	NEB	M0492L	cDNA	μg	FALSE	TRUE	FALSE	bp	FALSE
26	1	2021-03-30	User12	userEmail	aotus azarae	CACCACATCAGAAAGCAGCC	AGACCTTTGTGAGTTGCAGTGG	0.2	0.2	Q5 High-Fidelity DNA Polymerase	pcrid 7	0	98	1	0	98	1	68	1	72	35	2	72	1	1520	3	30	10	30	0	0	NEB	M0492L	cDNA	μg	FALSE	TRUE	FALSE	bp	FALSE
24	2	2021-03-31	User12	userEmail	aotus azarae	AGTTCCTGCTCGTGCC	AGAGTGATGGTGAGAG	0.2	0.2	Q5 High-Fidelity DNA Polymerase	pcrid 7	0	98	1	0	98	1	57	1	72	35	2	72	1	1400	3	30	10	30	0	0	NEB	M0492L	cDNA	μg	FALSE	TRUE	FALSE	bp	FALSE
25	2	2021-03-31	User12	userEmail	aotus azarae	CCAGCAACCCGACCAC	CAGGGTGAGGAACGGAAG	0.2	0.2	Q5 High-Fidelity DNA Polymerase	pcrid 7	0	98	1	0	98	0	66	1	72	35	2	72	1	580	3	30	10	30	0	0	NEB	M0492L	cDNA	μg	FALSE	TRUE	FALSE	bp	FALSE
26	2	2021-03-31	User12	userEmail	aotus azarae	CACCACATCAGAAAGCAGCC	GAACTCTCTTCACAGCACAG	0.2	0.2	Q5 High-Fidelity DNA Polymerase	pcrid 7	0	98	1	0	98	1	64	1	72	35	2	72	1	1700	3	30	10	0	0	0	NEB	M0492L	cDNA	μg	FALSE	TRUE	FALSE	bp	FALSE
18	2	2021-04-09	User12	userEmail	aotus azarae	CAGAAAAGTAACATCCTAGAC	GTTCCGTTGTGTCATCAGG	0.5	0.5	Q5 High-Fidelity DNA Polymerase	pcrid 7	0	98	1	0	98	0	58	1	72	35	2	72	1	1840	3	30	10	30	0	0	NEB	M0492L	cDNA	μg	FALSE	TRUE	FALSE	bp	FALSE
23	2	2021-04-09	User12	userEmail	aotus azarae	TGCACCCACTGTCTTCC	AGGTCTTGCCGAAACAGATG	0.5	0.5	Q5 High-Fidelity DNA Polymerase	pcrid 7	0	98	1	0	98	0	66	1	72	35	2	72	1	1423	3	30	10	30	0	0	NEB	M0492L	cDNA	μg	FALSE	TRUE	FALSE	bp	FALSE
21	2	2021-04-09	User12	userEmail	aotus azarae	GATGGGTGGCAAGTGGTC	AAGTTGACCAGTGCCGTTCC	0.5	0.5	Q5 High-Fidelity DNA Polymerase	pcrid 7	0	98	1	0	98	1	67	1	72	35	2	72	1	2453	3	30	10	30	0	0	NEB	M0492L	Plasmid	μg	FALSE	TRUE	FALSE	bp	FALSE
30	1	2021-04-08	User12	userEmail	aotus azarae	GTTCCTGCTCGTGCCTGTTTGCCTG	GAGGTGGCAGAGTGATGGTGAGAG	0.5	0.5	Q5 High-Fidelity DNA Polymerase	pcrid 7	0	98	1	0	98	1	72	1	72	35	2	72	1	1387	3	30	10	0	0	0	NEB	M0492L	cDNA	μg	FALSE	TRUE	FALSE	bp	FALSE
31	1	2021-04-08	User12	userEmail	aotus azarae	CATCCCAGCAACCCGACCAC	GGTGAGGAACGGAAGCTGGAGTAC	0.5	0.5	Q5 High-Fidelity DNA Polymerase	pcrid 7	0	98	1	0	98	0	72	1	72	35	2	72	1	600	3	30	10	45	0	0	NEB	M0492L	cDNA	μg	FALSE	TRUE	FALSE	bp	FALSE
32	1	2021-04-08	User12	userEmail	aotus azarae	GCACTAACCACCACATCAGAAAGCAGCC	GTGAGTTGCAGTGGTGTCCTTGGCACTC	0.5	0.5	Q5 High-Fidelity DNA Polymerase	pcrid 7	0	98	1	0	98	1	72	1	72	35	2	72	1	1700	3	30	10	0	0	0	NEB	M0492L	cDNA	μg	FALSE	TRUE	FALSE	bp	FALSE
33	1	2021-07-15	User14	userEmail	m. musculus	CGGTCATGGTGGCGAATAA	AGAGAGAACAAAAGCCCATTTACCTAACAG	0.4	0.4	Taq DNA Polymerase	pcrid 12	2	95	1	0	95	0	60	0	72	35	7	72	1	542	1000	0	30	30	30	0	NEB	M0273	cDNA	μg	FALSE	FALSE	FALSE	bp	FALSE
34	1	2021-07-15	User14	userEmail	m. musculus	CGGTCATGGTGGCGAATAA	ATGTCCATGCTAAGCCCAGGTG	0.4	0.4	Taq DNA Polymerase	pcrid 12	2	95	1	0	95	0	60	0	72	35	7	72	1	238	1000	0	30	30	30	0	NEB	M0273	cDNA	μg	FALSE	FALSE	FALSE	bp	FALSE
35	1	2021-07-15	User14	userEmail	m. musculus	CGGTCATGGTGGCGAATAA	AGTACCTGTGTGTCTCCTTACCAAACTTC	0.4	0.4	Taq DNA Polymerase	pcrid 12	2	95	1	0	95	0	60	0	72	35	7	72	1	511	1000	0	30	30	30	0	NEB	M0273	cDNA	μg	FALSE	FALSE	FALSE	bp	FALSE
36	1	2021-07-15	User14	userEmail	m. musculus	CGGTCATGGTGGCGAATAA	ACTAAGAAAAGGCTACAGAGGTCGGCTATT	0.4	0.4	Taq DNA Polymerase	pcrid 12	2	95	1	0	95	0	60	0	72	35	7	72	1	310	1000	0	30	30	30	0	NEB	M0273	cDNA	μg	FALSE	FALSE	FALSE	bp	FALSE
37	1	2021-07-19	User7	userEmail	h. sapiens	atggactccaaagaatcattaactcctggtagag	cttttgatgaaacagaagttttttgatatttccatttgaatattttggtatc	0.5	0.5	Phusion	pcrid 19	0	98	1	0	98	0	62	1	72	25	1	72	1	2331	50	30	10	30	15	0	NEB	M0530S	Plasmid	μg	FALSE	TRUE	FALSE	bp	FALSE	5X Phusion HF		fwd, rev
38	1	2021-07-19	User7	userEmail	h. sapiens	atggactccaaagaatcattaactcctggtagag	agtggtacatctgtcctccagaggtac	0.5	0.5	Phusion	pcrid 19	0	98	1	0	98	0	62	0	72	25	1	72	1	1000	50	30	10	30	30	0	NEB	M0530S	Plasmid	μg	FALSE	TRUE	FALSE	bp	FALSE	5X Phusion HF		fwd, rev3
39	1	2021-07-19	User7	userEmail	h. sapiens	cttcaaaagagcagtggaaggacag	cttttgatgaaacagaagttttttgatatttccatttgaatattttggtatc	0.5	0.5	Phusion	pcrid 19	0	98	1	0	98	0	62	0	72	25	1	72	1	1000	50	30	10	30	30	0	NEB	M0530S	Plasmid	μg	FALSE	TRUE	FALSE	bp	FALSE	5X Phusion HF		fwd3, rev
40	1	2021-07-19	User7	userEmail	h. sapiens	cttcaaaagagcagtggaaggacag	tccaccccagagcaaatgccataag	0.5	0.5	Phusion	pcrid 19	0	98	1	0	98	0	62	0	72	25	1	72	1	500	50	30	10	30	30	0	NEB	M0530S	Plasmid	μg	FALSE	TRUE	FALSE	bp	FALSE	5X Phusion HF		fwd3, rev2
41	1	2021-07-19	User7	userEmail	h. sapiens	gcaacatttgaagggccagac	agtggtacatctgtcctccagaggtac	0.5	0.5	Phusion	pcrid 19	0	98	1	0	98	0	62	0	72	25	1	72	1	500	50	30	10	30	30	0	NEB	M0530S	Plasmid	μg	FALSE	TRUE	FALSE	bp	FALSE	5X Phusion HF		fwd2, rev3
42	1	2021-07-19	User7	userEmail	h. sapiens	gcaacatttgaagggccagac	taaaatgagaggcttgcagtcctcattcg	0.5	0.5	Phusion	pcrid 19	0	98	1	0	98	0	62	0	72	25	1	72	1	250	50	30	10	30	30	0	NEB	M0530S	Plasmid	μg	FALSE	TRUE	FALSE	bp	FALSE	5X Phusion HF		fwd2, rev4
43	1	2021-07-19	User7	userEmail	h. sapiens	gcaacatttgaagggccagac	tccaccccagagcaaatgccataag	0.5	0.5	Phusion	pcrid 19	0	98	1	0	98	0	62	1	72	25	1	72	1	1331	50	30	10	30	15	0	NEB	M0530S	Plasmid	μg	FALSE	TRUE	FALSE	bp	FALSE	5X Phusion HF		fwd2, rev2
44	1	2021-07-19	User7	userEmail	h. sapiens	ctcacccctaccctggtgtc	tccaccccagagcaaatgccataag	0.5	0.5	Phusion	pcrid 19	0	98	1	0	98	0	62	0	72	25	1	72	1	250	50	30	10	30	30	0	NEB	M0530S	Plasmid	μg	FALSE	TRUE	FALSE	bp	FALSE	5X Phusion HF		fwd4, rev2
45	1	2021-07-19	User7	userEmail	h. sapiens	ctcacccctaccctggtgtc	cttttgatgaaacagaagttttttgatatttccatttgaatattttggtatc	0.5	0.5	Phusion	pcrid 19	0	98	1	0	98	0	62	0	72	25	1	72	1	750	50	30	10	30	30	0	NEB	M0530S	Plasmid	μg	FALSE	TRUE	FALSE	bp	FALSE	5X Phusion HF		fwd4, rev
46	1	2021-07-19	User7	userEmail	h. sapiens	atggactccaaagaatcattaactcctggtagag	taaaatgagaggcttgcagtcctcattcg	0.5	0.5	Phusion	pcrid 19	0	98	1	0	98	0	62	0	72	25	1	72	1	750	50	30	10	30	30	0	NEB	M0530S	Plasmid	μg	FALSE	TRUE	FALSE	bp	FALSE	5X Phusion HF		fwd, rev4
47	1	2021-07-20	User7	userEmail	h. sapiens	atggactccaaagaatcattaactcctggtagag	agtggtacatctgtcctccagaggtac	0.5	0.5	Phusion	pcrid 19	0	98	1	0	98	0	68	0	72	25	1	72	1	1000	50	30	10	30	30	0	NEB	M0530S	Plasmid	μg	FALSE	TRUE	FALSE	bp	FALSE	5X Phusion HF		fwd, rev3
48	1	2021-07-20	User7	userEmail	h. sapiens	cttcaaaagagcagtggaaggacag	cttttgatgaaacagaagttttttgatatttccatttgaatattttggtatc	0.5	0.5	Phusion	pcrid 19	0	98	1	0	98	0	68	0	72	25	1	72	1	1000	50	30	10	30	30	0	NEB	M0530S	Plasmid	μg	FALSE	TRUE	FALSE	bp	FALSE	5X Phusion HF		fwd3, rev
49	1	2021-07-20	User7	userEmail	h. sapiens	ctcacccctaccctggtgtc	cttttgatgaaacagaagttttttgatatttccatttgaatattttggtatc	0.5	0.5	Phusion	pcrid 19	0	98	1	0	98	0	68	0	72	25	1	72	1	750	50	30	10	30	30	0	NEB	M0530S	Plasmid	μg	FALSE	TRUE	FALSE	bp	FALSE	5X Phusion HF		fwd4, rev

### Sheet: Model Prediction
Reaction ID	Iteration	timestamp	user	MODEL_PREDICTION	Melting Cycle Temp.	Annealing Cycle Temp	Extension Temp	Amplification Cycles	Final Extension Cycle Temp.	Product Band Size	Template Amount	t1(sec)	Melting Cycle Time	annealing_t3(sec)	extension_t4(sec)	Final Extension Time	Tm_dif_IDT	HPin_Tm_Max	Heterodimer_tm	Max Homodimer Tm	Min GC Clamp Strength	Max GC Clamp Strength	Max Primer Tm	Min Primer Tm	MaxGC	MinGC	Total Primer
1	1	2021-02-11	User5	1	98	72	72	30	72	3300	5	30	10	30	66	300	3.21323	74.1833	68.2712	32.3686	34	35	70.5623	67.3491	74.0741	72	1
2	1	2021-02-11	User5	1	98	72	72	30	72	3300	5	30	10	30	66	300	3.21323	74.1833	68.2712	32.3686	34	35	70.5623	67.3491	74.0741	72	1
3	1	2021-02-11	User5	1	98	84	72	30	72	3300	5	30	10	30	66	300	3.21323	74.1833	68.2712	32.3686	34	35	70.5623	67.3491	74.0741	72	1
4	1	2021-02-11	User5	1	98	84	72	30	72	3300	5	30	10	30	66	300	3.21323	74.1833	68.2712	32.3686	34	35	70.5623	67.3491	74.0741	72	1
5	1	2021-02-11	User5	1	98	72	72	30	72	3300	5	30	10	30	66	300	3.2688	74.1833	67.4984	31.0296	34	35	69.8486	66.5798	74.0741	72	0.5
6	1	2021-02-11	User5	1	98	72	72	30	72	3300	5	30	10	30	66	300	5.68434e-14	60.8848	67.7323	37.6826	32	34	67.0266	67.0266	72	72	1
7	1	2021-02-11	User5	1	98	72	72	30	72	3300	5	30	10	30	66	300	5.68434e-14	60.8848	67.7323	37.6826	32	34	67.0266	67.0266	72	72	1
8	1	2021-02-11	User5	1	98	83	72	30	72	3300	5	30	10	30	66	300	5.68434e-14	60.8848	67.7323	37.6826	32	34	67.0266	67.0266	72	72	1
9	1	2021-02-11	User5	1	98	83	72	30	72	3300	5	30	10	30	66	300	5.68434e-14	60.8848	67.7323	37.6826	32	34	67.0266	67.0266	72	72	1
10	1	2021-02-11	User5	1	98	72	72	30	72	3300	5	30	10	30	66	300	0	60.8848	66.9653	36.1776	32	34	66.2628	66.2628	72	72	0.5
11	1	2021-02-11	User5	1	98	72	72	30	72	3300	5	30	10	30	66	300	1.47806	63.0101	67.9874	18.1011	34	35	68.799	67.321	70.3704	69.2308	1
12	1	2021-02-11	User5	1	98	72	72	30	72	3300	5	30	10	30	66	300	1.47806	63.0101	67.9874	18.1011	34	35	68.799	67.321	70.3704	69.2308	1
13	1	2021-02-11	User5	1	98	83	72	30	72	3300	5	30	10	30	66	300	1.47806	63.0101	67.9874	18.1011	34	35	68.799	67.321	70.3704	69.2308	1
14	1	2021-02-11	User5	1	98	83	72	30	72	3300	5	30	10	30	66	300	1.47806	63.0101	67.9874	18.1011	34	35	68.799	67.321	70.3704	69.2308	1
15	1	2021-02-11	User5	1	98	72	72	30	72	3300	5	30	10	30	66	300	1.50675	63.0101	67.2424	16.3361	34	35	68.0857	66.579	70.3704	69.2308	0.5
16	1	2021-02-01	User12	1	98	65	72	35	72	8336	2.5	90	30	20	330	600	7.81588	58.0573	0	15.3337	31	35	62.5156	54.6998	60	48.3871	1
17	1	2021-02-01	User12	1	98	65	72	35	72	3000	2.5	90	30	20	180	600	1.67252	37.8223	0	0	34	36	56.8758	55.2033	55	46.1538	1
18	1	2021-03-29	User12	0	98	66	72	35	72	1350	3	30	10	60	60	120	5.68231	42.8054	0	0	39	41	54.9045	49.2222	70.5882	62.5	0.4
19	1	2021-03-29	User12	0	98	67	72	35	72	574	3	30	10	30	60	120	1.87554	45.5353	0	0	35	38	52.1805	50.305	68.75	57.8947	0.4
20	1	2021-03-29	User12	0	98	68	72	35	72	1520	3	30	10	90	60	120	1.94241	0	3.41512	0	36	39	55.3737	53.4313	55	50	0.4
21	1	2021-03-29	User12	1	98	58	72	35	72	1840	3	30	10	30	60	120	4.1474	0	0	0	30	34	50.1094	45.962	52.6316	38.0952	0.4
22	1	2021-03-29	User12	0	98	66	72	35	72	1300	3	30	10	30	60	120	2.98596	62.5444	0	0	33	41	52.2081	49.2222	75	62.5	0.4
23	1	2021-03-29	User12	0	98	65	72	35	72	3000	3	30	10	90	60	120	2.85711	0	0	0	32	36	54.2928	51.4357	50	43.4783	0.4
24	1	2021-03-30	User12	0	98	67	72	35	72	3000	3	30	10	90	60	120	3.17891	0	9.54099	0	34	36	54.7434	51.5645	61.1111	55	0.4
25	1	2021-03-30	User12	1	98	66	72	35	72	8300	3	30	10	270	60	120	1.78059	59.5496	0	0	30	31	54.2775	52.4969	60	47.619	0.4
26	1	2021-03-30	User12	1	98	66	72	35	72	1423	3	30	10	60	60	120	2.631	44.1707	0	0	30	32	52.2468	49.6158	58.8235	50	0.4
24	2	2021-03-31	User12	0	98	57	72	35	72	1400	3	30	10	90	60	120	7.72393	39.1835	0	0	32	41	49.2222	41.4982	62.5	50	0.4
25	2	2021-03-31	User12	0	98	66	72	35	72	580	3	30	10	30	60	120	0.284292	0	0	0	32	38	50.5893	50.305	68.75	61.1111	0.4
26	2	2021-03-31	User12	0	98	64	72	35	72	1700	3	30	10	60	60	120	3.2184	0	0	0	32	39	53.4313	50.2129	55	50	0.4
18	2	2021-04-09	User12	0	98	58	72	35	72	1840	3	30	10	30	60	120	4.25555	0	0	0	30	34	51.3879	47.1323	52.6316	38.0952	1
23	2	2021-04-09	User12	0	98	66	72	35	72	1423	3	30	10	30	60	120	2.41788	44.1707	0	0	30	32	53.4937	51.0758	58.8235	50	1
21	2	2021-04-09	User12	0	98	67	72	35	72	2453	3	30	10	90	60	120	3.05602	0	11.4893	0	34	36	55.9966	52.9405	61.1111	55	1
30	1	2021-04-08	User12	0	98	72	72	35	72	1387	3	30	10	60	60	120	3.837	39.1835	1.48672	0	32	39	63.9481	60.1111	60	58.3333	1
31	1	2021-04-08	User12	0	98	72	72	35	72	600	3	30	10	45	60	120	1.80416	0	16.7199	0	32	38	60.2745	58.4704	65	58.3333	1
32	1	2021-04-08	User12	1	98	72	72	35	72	1700	3	30	10	60	60	120	1.3293	39.4384	6.18091	6.17859	33	39	65.1451	63.8158	57.1429	53.5714	1
33	1	2021-07-15	User14	0	95	60	72	35	72	542	1000	120	30	30	30	420	6.99595	0	0	0	21	30	58.915	51.9191	52.6316	40	0.8
34	1	2021-07-15	User14	0	95	60	72	35	72	238	1000	120	30	30	30	420	5.23469	0	0	0	21	36	57.1537	51.9191	54.5455	52.6316	0.8
35	1	2021-07-15	User14	0	95	60	72	35	72	511	1000	120	30	30	30	420	7.7251	0	0	0	21	31	59.6442	51.9191	52.6316	44.8276	0.8
36	1	2021-07-15	User14	0	95	60	72	35	72	310	1000	120	30	30	30	420	8.90087	43.093	0	0	21	24	60.8199	51.9191	52.6316	43.3333	0.8
37	1	2021-07-19	User7	1	98	62	72	25	72	2331	50	30	10	30	75	60	1.36301	47.0501	0	0	28	29	62.9413	61.5783	41.1765	25	1
38	1	2021-07-19	User7	1	98	62	72	25	72	1000	50	30	10	30	30	60	1.4352	60.7261	0	20.2648	28	35	61.5783	60.1431	51.8519	41.1765	1
39	1	2021-07-19	User7	1	98	62	72	25	72	1000	50	30	10	30	30	60	5.83402	47.0501	0	0	29	33	62.9413	57.1073	48	25	1
40	1	2021-07-19	User7	1	98	62	72	25	72	500	50	30	10	30	30	60	3.11499	43.2128	0	0	24	33	60.2223	57.1073	52	48	1
41	1	2021-07-19	User7	1	98	62	72	25	72	500	50	30	10	30	30	60	5.23911	60.7261	0	20.2648	33	35	60.1431	54.904	52.381	51.8519	1
42	1	2021-07-19	User7	1	98	62	72	25	72	250	50	30	10	30	30	60	5.8229	48.395	0	21.0425	30	33	60.7269	54.904	52.381	44.8276	1
43	1	2021-07-19	User7	1	98	62	72	25	72	1331	50	30	10	30	75	60	5.31829	43.2128	0	0	24	33	60.2223	54.904	52.381	52	1
44	1	2021-07-19	User7	1	98	62	72	25	72	250	50	30	10	30	30	60	4.48734	49.1334	0	0	24	35	60.2223	55.7349	65	52	1
45	1	2021-07-19	User7	1	98	62	72	25	72	750	50	30	10	30	30	60	7.20637	49.1334	0	0	29	35	62.9413	55.7349	65	25	1
46	1	2021-07-19	User7	1	98	62	72	25	72	750	50	30	10	30	30	60	0.851404	48.395	5.7742	21.0425	28	30	61.5783	60.7269	44.8276	41.1765	1
47	1	2021-07-20	User7	1	98	68	72	25	72	1000	50	30	10	30	30	60	1.4352	60.7261	0	20.2648	28	35	61.5783	60.1431	51.8519	41.1765	1
48	1	2021-07-20	User7	1	98	68	72	25	72	1000	50	30	10	30	30	60	5.83402	47.0501	0	0	29	33	62.9413	57.1073	48	25	1
49	1	2021-07-20	User7	1	98	68	72	25	72	750	50	30	10	30	30	60	7.20637	49.1334	0	0	29	35	62.9413	55.7349	65	25	1

### Sheet: Outcomes
Reaction ID	Iteration	timestamp	user	Model Prediction	Iteration	Outcome
1	1	2021-02-11	User5	1	1	1
2	1	2021-02-11	User5	1	1	1
3	1	2021-02-11	User5	1	1	1
4	1	2021-02-11	User5	1	1	1
5	1	2021-02-11	User5	1	1	1
6	1	2021-02-11	User5	1	1	1
7	1	2021-02-11	User5	1	1	1
8	1	2021-02-11	User5	1	1	1
9	1	2021-02-11	User5	1	1	1
10	1	2021-02-11	User5	1	1	1
11	1	2021-02-11	User5	1	1	1
12	1	2021-02-11	User5	1	1	1
13	1	2021-02-11	User5	1	1	1
14	1	2021-02-11	User5	1	1	1
15	1	2021-02-11	User5	1	1	1
16	1	2021-02-01	User12	1	1	1
17	1	2021-02-01	User12	1	1	1
18	1	2021-03-29	User12	0	1	NotRun
19	1	2021-03-29	User12	0	1	NotRun
20	1	2021-03-29	User12	0	1	NotRun
21	1	2021-03-29	User12	1	1	NotRun
22	1	2021-03-29	User12	0	1	NotRun
23	1	2021-03-29	User12	0	1	NotRun
24	1	2021-03-30	User12	0	1	1
25	1	2021-03-30	User12	1	1	1
26	1	2021-03-30	User12	1	1	NotRun
24	2	2021-03-31	User12	0	2	NotRun
25	2	2021-03-31	User12	0	2	NotRun
26	2	2021-03-31	User12	0	2	NotRun
18	2	2021-04-09	User12	0	2	0
23	2	2021-04-09	User12	0	2	0
21	2	2021-04-09	User12	0	2	0
30	1	2021-04-08	User12	0	1	NotRun
31	1	2021-04-08	User12	0	1	NotRun
32	1	2021-04-08	User12	1	1	NotRun
33	1	2021-07-15	User14	0	1	0
34	1	2021-07-15	User14	0	1	0
35	1	2021-07-15	User14	0	1	1
36	1	2021-07-15	User14	0	1	0
37	1	2021-07-19	User7	1	1	1
38	1	2021-07-19	User7	1	1	1
39	1	2021-07-19	User7	1	1	1
40	1	2021-07-19	User7	1	1	1
41	1	2021-07-19	User7	1	1	1
42	1	2021-07-19	User7	1	1	1
43	1	2021-07-19	User7	1	1	1
44	1	2021-07-19	User7	1	1	1
45	1	2021-07-19	User7	1	1	1
46	1	2021-07-19	User7	1	1	1
47	1	2021-07-20	User7	1	1	1
48	1	2021-07-20	User7	1	1	1
49	1	2021-07-20	User7	1	1	1

### Sheet: Outcomes Run only
Reaction ID	Iteration	Timestamp	User	Model Prediction	Iteration	Outcome	Notes
1	1	2021-02-11	User 5	1	1	1
2	1	2021-02-11	User 5	1	1	1
3	1	2021-02-11	User 5	1	1	1
4	1	2021-02-11	User 5	1	1	1
5	1	2021-02-11	User 5	1	1	1
6	1	2021-02-11	User 5	1	1	1
7	1	2021-02-11	User 5	1	1	1
8	1	2021-02-11	User 5	1	1	1
9	1	2021-02-11	User 5	1	1	1
10	1	2021-02-11	User 5	1	1	1
11	1	2021-02-11	User 5	1	1	1
12	1	2021-02-11	User 5	1	1	1
13	1	2021-02-11	User 5	1	1	1
14	1	2021-02-11	User 5	1	1	1
15	1	2021-02-11	User 5	1	1	1
16	1	2021-02-01	User 12	1	1	1
17	1	2021-02-01	User 12	1	1	1
24	1	2021-03-29	User 12	0	1	1
25	1	2021-03-29	User 12	1	1	1
18	2	2021-04-09	User 12	0	2	0
23	2	2021-04-09	User 12	0	2	0
21	2	2021-04-09	User 12	0	2	0
33	1	2021-07-15	User 14	0	1	0
34	1	2021-07-15	User 14	0	1	0
35	1	2021-07-15	User 14	0	1	1
36	1	2021-07-15	User 14	0	1	0
37	1	2021-07-19	User 7	1	1	1
38	1	2021-07-19	User 7	1	1	1
39	1	2021-07-19	User 7	1	1	1
40	1	2021-07-19	User 7	1	1	1
41	1	2021-07-19	User 7	1	1	1
42	1	2021-07-19	User 7	1	1	1
43	1	2021-07-19	User 7	1	1	1
44	1	2021-07-19	User 7	1	1	1
45	1	2021-07-19	User 7	1	1	1
46	1	2021-07-19	User 7	1	1	1
47	1	2021-07-20	User 7	1	1	1
48	1	2021-07-20	User 7	1	1	1
49	1	2021-07-20	User 7	1	1	1
